# BET-independent MLV integration is retargeted *in vivo* and selects distinct genomic elements for lymphomagenesis

**DOI:** 10.1101/2022.02.23.481640

**Authors:** Ivan Nombela, Martine Michiels, Dominique Van Looveren, Lukas Marcelis, Sara el Ashkar, Siska Van Belle, Anne Bruggemans, Thomas Tousseyn, Jürg Schwaller, Frauke Christ, Rik Gijsbers, Jan De Rijck, Zeger Debyser

**Author notes:** ZD Corresponding author.

## Abstract

Moloney murine leukemia virus (MLV) infects BALB/c mice and induces T-cell lymphoma in mice. Retroviral integration is mediated by the interaction of the MLV integrase (IN) with members of the bromodomain and extra-terminal motif (BET) protein family (BRD2, BRD3 and BRD4). Introduction of the W390A mutation in MLV IN abolishes BET interaction. Here we compared the replication of W390A MLV and WT MLV in adult BALB/c mice to study the role of BET proteins in replication, integration and tumorigenesis *in vivo*. Comparing WT and W390A MLV infection revealed similar viral loads in blood, thymus and spleen cells. Interestingly, W390A MLV integration was retargeted away from GC-enriched genomic regions. However, both WT MLV and W390A MLV developed T cell lymphoma after a similar latency represented by an enlarged thymus and spleen and multi-organ tumor infiltration. Integration site sequencing from splenic tumor cells revealed clonal expansion in all WT MLV- and W390A MLV-infected mice. However, the integration profile of W390A MLV and WT MLV differed significantly. Integrations were enriched in enhancers and promoters but compared to WT, W390A MLV integrated less frequently into enhancers and more into oncogene bodies, such as *Notch1* and *Ppp1r16b*. We conclude that host factors direct MLV *in vivo* integration site selection. Although, BET proteins target WT MLV integration preferentially towards enhancers and promoters, insertional lymphomagenesis can occur independently from BET, likely due to the intrinsically strong enhancer/promoter of the MLV LTR.
