## Supplementary Table 1 for "BET-independent MLV integration is retargeted *in vivo* and selects distinct genomic elements for lymphomagenesis"

### Sheet: Hoja1
Project number	Virus	Nº mice	MLV dose	Time post-infection	Experiment	Figure	Individual mouse	Experiment & Figure
Series 1	63.2	6	4·106 RTU	3 mice sacrificed at 3 wpi for revertant analysisMice were euthanized at later stages in the disease (12 - 14 wpi)	Survival	4d	#13, #14 / #18	Expression of Lmo2, Mecom2 and Prdm16 (Figure 9c) / Reverant analysis (Figure 2f)
	WT	8					#1, #2 / #15, #16 / #19	Integration site analysis (Figures 7, 8, 9) / Expression of Lmo2, Mecom2 and Prdm16 (Figure 9c) / Revertant analysis (Figure 2f)
	W390A	8					#7 / #17 / #20	Integration site analysis (Figures 7, 8, 9) / Expression of Lmo2, Mecom2 and Prdm16 (Figure 9c) / Revertant analysis (Figure 2f)
	PBS	5
Series 2	WT	7	4·106 RTU	Mice were euthanized at later stages in the disease (12 - 14 wpi)	Survival	4d	#3, #4	Integration site analysis (Figures 7, 8, 9)
	W390A	7					#8	Integration site analysis (Figures 7, 8, 9)
	PBS	5
Series 3	63.2	5	4·106 RTU	Mice were euthanized at later stages in the disease (12 - 14 wpi)	Survival	4d
	WT	4					#5	Integration site analysis (Figures 7, 8, 9)
	W390A	4					#9, #10	Integration site analysis (Figures 7, 8, 9)
	PBS	6
Series 4	63.2	6	4·106 RTU	Mice were euthanized at later stages in the disease (12 - 14 wpi)	Survival	4d
	WT	6					#6	Integration site analysis (Figures 7, 8, 9)
	W390A	6					#11, #12	Integration site analysis (Figures 7, 8, 9)
	PBS	4
Series 7	WT	7	4·106 RTU	Mice were sacrificed after 3 and 5 weeks post/infection	Weight of spleen and thymus (3/5 wpi) / MLV load in blood	Figures 2b, 2c, 2d, 2e, 4c, S2	6 mice / #21-22	Integration site analysis 3 and 5 wpi (Figure 3 and Table 2) / MLV viral load in blood (4C)
	W390A	7					7 mice / #23-26	Integration site analysis 3 and 5 wpi (Figure 3 and Table 2) / MLV viral load in blood (4C)
	PBS	3
Series 8	WT	8	4·105 RTU	Mice were euthanized at later stages in the disease (12 - 14 wpi)	Histology / Weight of spleen and thymus (Tumor phase, lower viral load)	5b, 5c, 5d, 6b 6c, S3	#27, #28m #29. 3 mice analyzed for pathology	Same mice is represented in MPO, PAX5 and H&E staining, different mice represented for CD3 staining
	W390A	5					#30, #31, #32. 3 mice analyzed for pathology	Same mice is represented in MPO, PAX5 and H&E staining, different mice represented for CD3 staining
	PBS	6					2 mice analyzed for pathology	Same mice is represented in MPO, PAX5 and H&E staining, different mice represented for CD3 staining
Series 9	WT	5	4·106 RTU	Mice were euthanized at later stages in the disease (12 - 14 wpi)	Blood cell counts / Weight of spleen and thymus (Tumor phase, higher viral load)	4b, 5b, 5c, 6b, 6c
	W390A	5
	PBS	8
