## Supplementary Table 2 for "BET-independent MLV integration is retargeted *in vivo* and selects distinct genomic elements for lymphomagenesis"

### Sheet: Hoja1
	WBC (x104)			Neutrophils (%)			Lymphocytes (%)			Monocytes (%)
	WT	W390A	PBS	WT	W390A	PBS	WT	W390A	PBS	WT	W390A	PBS
4·105 RTU	2.67	1.2	0.33	63.5	9.2	6.3	0	66.3	70.8	38.6	1.4	8.3
	0.34	0.12	0.51	36.3	7.5	1.6	21.9	88.7	94.5	32.9	0	0
	0.24	2.94		46.2	6.5		0	81.3		45	1.1
	1.21	1.88		23.5	13.9		32.7	72.9		31.8	0.6
	2.86	10.79		60.3	4		2	80.6		33.5	0.9
Mean ± SD	1.46 ± 1.25	3.39 ± 4.26	0.42 ± 0.13	45.96 ± 16.67	8.22 ± 3.69	3.95 ± 3.32	11.32 ± 15.10	77.96 ± 8.58	82.65 ±23.7	36.36 ± 5.49	0.8 ± 0.53	4.15 ± 5.87
4·106 RTU	1.22	0.8	0.755	10.2	52.4	38.5	85.1	27.8	45.8	2.79	12.1	9.34
	0.688	1.03	0.793	28.5	18.7	16.4	61.2	75.3	76	4.82	2.23	4.21
	1.12	1.06	0.863	9.48	13.1	18.3	85.8	83	76.3	1.54	0.58	2.36
	0.818	4.79	0.62	17.5	96.8	7.3	75.4	1.74	49.3	3.78	1.22	0.7
	1.11	1.28	0.46	40.8	89.1	17.6	43.2	4.77	73.2	11.6	5.25	0.8
	3.74	13.1	0.5	72.1	89.3	14.9	21.4	0.5	65.7	3.97	9.27	0.9
	0.509	3.6	0.85	51.7	1.12	3.7	35.5	44.4	81.6	4.54	8.94	0.4
	0.606	5.9	0.7	47.7	80.5	13.4	36.2	8.16	76	7.56	8.27	1
Mean ± SD	1.22 ± 1.05	3.94 ± 4.18	0.69 ± 0.15	34.75 ± 22.25	55.13 ± 39.13	16.26 ± 10.34	55.48 ± 24.81	30.71 ± 33.49	67.99 ± 13.40	5.07 ± 3.16	5.98 ± 4.29	2.46 ± 3.05
	Multiple comparison test			Multiple comparison test			Multiple comparison test			Multiple comparison test			Kruskal-Wallis test
	4·105 RTU			4·105 RTU			4·105 RTU			4·105 RTU
	WT MLV	W390A MLV	PBS	WT MLV	W390A MLV	PBS	WT MLV	W390A MLV	PBS	WT MLV	W390A MLV	PBS
WT MLV		>0.9999	>0.9999		0.0678	0.024		0.0325	0.0927		0.0221	0.1686
W390A MLV			0.6982			>0.9999			>0.9999			>0.9999
PBS
	4·106 RTU			4·106 RTU			4·106 RTU			4·106 RTU
	WT MLV	W390A MLV	PBS	WT MLV	W390A MLV	PBS	WT MLV	W390A MLV	PBS	WT MLV	W390A MLV	PBS
WT MLV		0.2141	0.5038		>0.9999	0.5725		0.4124	>0.9999		>0.9999	0.2141
W390A MLV			0.0044			0.0851			0.0588			0.1687
PBS
