## Supplementary Table 3 for "BET-independent MLV integration is retargeted *in vivo* and selects distinct genomic elements for lymphomagenesis"

### Sheet: Hoja1
days after injection	63.2 MLV	WT MLV	W390A MLV	PBS
0	100	100	100	100
7	100	100	100	87.5
22	87.5	86.3636	86.3636	87.5
29	87.5	72.7273	72.7273	87.5
36	75	63.6364	63.6364	87.5			p-Value
71	75	59.0909	63.6364	87.5			63.2 MLV	WT MLV	W390A MLV	PBS
72	75	59.0909	59.0909	87.5		63.2 MLV		0.35	0.13	0.0003
82	56.25	45.4545	40.9091	87.5		WT MLV			0.21	≤0,0001
87	56.25	40.9091	27.2727	87.5		W390A MLV				≤0,0001
89	56.25	31.8182	27.2727	87.5		PBS
90	37.5	31.8182	18.1818	87.5
91	37.5	27.2727	18.1818	87.5
92	37.5	18.1818	18.1818	87.5
93	37.5	18.1818	9.09091	81.25
95	18.75	18.1818	9.09091	81.25
97	18.75	18.1818	0	81.25
99	6.25	9.09091	0	81.25
100	6.25	4.54545	0	81.25
103	6.25	0	0	81.25
127	0	0	0	81.25
	n = 16	n = 22	n = 22	n = 16
